# Splice-site Strength Estimation: A simple yet powerful approach to analyse RNA splicing

**DOI:** 10.1101/2020.02.12.946756

**Authors:** Craig Dent, Shilpi Singh, Shikhar Mishra, Nawar Shamaya, Kok Ping Loo, Rucha Dilip Sarwade, Paul Harrison, Sridevi Sureshkumar, David Powell, Sureshkumar Balasubramanian

## Abstract

RNA splicing, and variations in this process referred to as alternative splicing, are critical aspects of gene regulation in eukaryotes. From environmental responses in plants to being a primary link between genetic variation and disease in humans, splicing differences confer extensive phenotypic changes across diverse organisms^1–3^. Current approaches for analysing splicing rely on quantifying variant transcripts (i.e., isoforms) or splicing events (i.e., intron retention, exon skipping etc)^4, 5^. However, regulation of splicing occurs at the level of selection of individual splice sites, which results in variation in the abundance of isoforms and/or splicing events. Here, we present a simple approach to quantify the strength of individual splice sites, which determines their selection in a splicing reaction. Splice-site strength, as a quantitative phenotype, allows us to analyse splicing precisely in unprecedented ways. We demonstrate the power of this approach in defining the genomic determinants of the strength of individual splice-sites through GWAS. Our pilot-GWAS with more than thousand splice sites hints that *cis*-sequence divergence and competition between splice-sites and are among the primary determinants of variation in splicing among natural accessions of *Arabidopsis thaliana.* This approach allows deciphering the principles of splicing, which in turn has implications that range from agriculture to medicine.
