## Supplementary Table 1 for "Splice-site Strength Estimation: A simple yet powerful approach to analyse RNA splicing"

### Sheet: Sheet1
S.No	Gene	Position	"G" position (G)T or A(G)	Splice-site	Gene	Orientation	GT or AG	Canonical/Alternative	Samples	Heritability	Type	Highest SNP	LOD	Distance	Closest SNP	LOD	Distance	Common_mean	Alternate_mean
1	AT1G07350	2258749	2258749	2258749/50	SR45a	-	GT	Alternative	253	0.695	Cis	2260100	11.78	1351	2258777	12.08	28	0.44	0.23
2	AT1G49730	18404478	18404479	18404478/79		-	AG	Canonical	400	0.261	Cis	18404488	11.03	9	18404488	11.03	9	0.9	0.99
3	AT1G77080	28958333	28958333	28958333/34	FLM	+	AG	Canonical	573	0.707	Cis	28966320	41.82	7987	28957452	19.11	-881	0.8	0.7
4	AT1G77080	28958333	28958333	28958333/34	FLM	+	AG	Canonical	573	0.707	Trans	4540348	13.72	Trans in Chr 1, closest gene AT1G13260				0.8	0.68
5	AT1G77080	28958391	28958392	28958391/92	FLM	+	GT	Canonical	613	0.645	Cis	28955587	29.54	-2805	28957837	9.49	-555	0.47	0.82
6	AT1G77080	28958455	28958455	28958455/56	FLM	+	AG	Canonical	595	0.716	Cis	28962464	53.49	4009	28957452	21.84	-1003	0.2	0.85
7	AT1G77080	28958455	28958455	28958455/56	FLM	+	AG	Canonical	595	0.716	Trans	4540348	10.96	Trans in Chr 1, closest gene AT1G13260				0.2	0.62
8	AT1G77080	28958501	28958502	28958501/02	FLM	+	GT	Alternative	576	0.633	Cis	28955587	19.92	-2915	28957837	10.57	-665	0.37	0.08
9	AT2G04790	1679886	1679887	1679886/87		+	GT	Canonical	176	0.777	Cis	1678640	27.5	-1247	1680775	27.08	888	0.97	0.67
10	AT2G04790	1679909	1679910	1679909/10		+	GT	Alternative	201	0.609	Cis	1678640	36.57	-1270	1680775	31.27	865	0.02	0.26
11	AT2G04790	1680014	1680014	1680014/15		+	AG	Canonical	527	0.306	Cis	1680007	34.23	-7	1680007	17.18	-7	1	0.92
12	AT2G18300	7953316	7953317	7953316/17	HBI1	-	AG	Canonical	654	0.416	Cis	7953317	131.81	0	7953317	131.81	0	0.81	0.8
13	AT2G18300	7953391	7953391	795391/92	HBI1	-	GT	Canonical	658	0.206	Cis	7953446	21.99	55	7953363	13.65	-28	0.94	0.99
14	AT2G21660	9265664	9265665	9265664/65	ATGRP7	-	AG	Alternative	615	0.168	Cis	9265053	175.8	-612	9265291	10.86	-374	0	0.02
15	AT3G16800	5721542	5721543	5721542/43	EGR3	+	GT	Canonical	502	0.315	Cis	5721476	21.41	-67	5721476	21.41	-67	0.83	0.91
16	AT3G29160	11130893	11130894	11130893/94	SnRK1.2	-	AG	Alternative	516	0.313	Cis	11130912	14.02	18	11130912	14.02	18	0	0.02
17	AT3G49430	18332471	18332472	18332471/72	SR34a	+	GT	Alternative	322	0.319	Trans	7815179	8.9	Trans in Chr 2, closest gene AT2G17960				0.05	0.12
18	AT3G62190	23021689	23021690	23021689/90		+	GT	Canonical	642	0.311	Cis	23022590	8.94	900	23021723	8.18	33	0.95	0.97
19	AT3G62190	23022036	23022036	23022036/37		+	AG	Alternative	648	0.711	Cis	23022299	111.77	263	23021854	82.59	-182	0.37	0
20	AT3G62190	23022226	23022226	23022226/27		+	AG	Canonical	650	0.853	Cis	23022299	136.82	73	23022299	136.82	73	0.48	0.99
21	AT3G62190	23022259	23022260	23022259/60		+	GT	Canonical	658	0.23	Cis	23022299	41.52	39	23022299	41.52	39	0.95	1
22	AT3G62190	23022334	23022334	23022334/35		+	AG	Canonical	576	0.331	Cis	23022299	43.46	-35	23022299	43.46	-35	0.95	1
23	AT4G02200	974085	974085	974085/86		+	AG	Canonical	310	0.323	Cis	974202	19.93	117	974202	19.93	117	0.99	0.95
24	AT4G25500	13025273	13025274	13025273/74	RS40, RS35	+	GT	Canonical	530	0.31	Cis	13025378	10.63	104	13025378	10.63	104	0.75	0.69
25	AT4G25500	13025357	13025357	13025357/58	RS40, RS35	+	AG	Alternative	496	0.302	Cis	13025378	33.69	21	13025378	33.69	21	0	0.02
26	AT4G25500	13025856	13025856	13025856/57	RS40, RS35	+	AG	Alternative	606	0.259	Cis	13025378	7.28	-478	13025378	7.28	-478	0.23	0.3
27	AT4G35785	16953592	16953593	16953592/93		-	AG	Canonical	654	0.364	Cis	16953566	14.09	-27	16953603	11.36	10	0.42	0.54
28	AT4G35785	16953724	16953724	16953724/25		-	GT	Canonical	564	0.25	Cis	16953756	14.86	32	16953756	14.05	32	0.06	0.03
29	AT4G35785	16953724	16953724	16953724/25		-	GT	Canonical	564	0.25	Trans	1599204	9.87	Trans in Chr 2, closest gene AT2G04570				0.05	0.08
30	AT5G09880	3083485	3083486	3083485/86		-	AG	Alternative	641	0.293	Cis	3081632	9.22	-1854	3081632	9.22	-1854	0.41	0.26
31	AT5G09880	3083738	3083738	3083738/39		-	GT	Alternative	566	0.288	Cis	3082425	9.35	-1313	3082425	9.35	-1313	0.5	0.39
32	AT5G13730	4429483	4429483	4429483/84	SIG4	-	GT	Canonical	520	0.317	Cis	4429475	28.24	-8	4429490	28.24	7	0.98	1
33	AT5G46110	18697883	18697884	18697883/84	APE2	+	GT	Canonical	663	0.24	Cis	18698129	36.01	245	18697827	31.7	-57	0.94	0.97
34	AT5G46110	18697890	18697891	18697890/91	APE2	+	GT	Alternative	660	0.301	Cis	18698129	33.17	238	18697827	28.37	-64	0.05	0.03
35	AT5G46110	18699429	18699430	18699429/30	APE2	+	GC	Alternative	662	0.745	Cis	18699429	56.39	-1	18699429	56.39	-1	0.08	0
36	AT5G59950	24140405	24140406	24140405/06	ALY1	+	GT	Canonical	651	0.245	Cis	24140613	22.19	207	24140494	9.7	88	0.91	0.89
37	AT5G65050	25985002	25985003	25985002/03	MAF2	+	GT	Canonical	621	0.391	Cis	25982718	11.58	-2285	25984660	10.93	-343	0.42	0.28
38	AT5G65050	25985088	25985088	25985088/89	MAF2	+	AG	Canonical	620	0.334	Cis	25982923	11.74	-2165	25984660	10.09	-428	0.47	0.32
39	AT5G65050	25985088	25985088	25985088/89	MAF2	+	AG	Canonical	620	0.334	Trans	24871196	7.95	Trans in Chr 1, closest gene AT1G66690				0.41	0.54
40	AT5G65050	25985344	25985345	29855344/45	MAF2	+	GT	Canonical	539	0.934	Cis	25982923	46.77	-2421	25985994	16.22	649	0.99	0.53
41	AT5G65050	25985653	25985653	25985653/54	MAF2	+	AG	Canonical	622	0.954	Cis	25992113	103.49	6460	25985653	54.5	0	0.99	0
42	AT5G65050	25985695	25985696	25985695/96	MAF2	+	GT	Canonical	548	0.942	Cis	25983444	151.47	-2252	25985653	71.98	-43	0.99	0.02
43	AT5G65050	25985978	25985978	25985978/79	MAF2	+	AG	Alternative	597	0.796	Cis	25984197	73.98	-1781	25986013	70.89	35	0	0.4
44	AT5G65050	25985984	25985984	25985984/85	MAF2	+	AG	Alternative	598	0.277	Cis	25984197	34.59	-1787	25986013	13.88	29	0	0.03
45	AT5G65050	25986012	25986012	25986012/13	MAF2	+	AG	Canonical	627	0.689	Cis	25984197	40.97	-1815	25986013	24.53	1	0.98	0.58
46	AT5G65050	25986214	25986215	25986214/15	MAF2	+	CT	Alternative	450	0.261	Cis	25982923	35.5	-3292	25985994	9.388	-221	0	0.06
47	AT5G65060	25987711	25987712	25987711/12	MAF3	+	GT	Canonical	449	0.631	Cis	25990337	16.91	2625	25987342	15.2	-370	0.58	0.91
48	AT5G65060	25989670	25989670	25989670/71	MAF3	+	AG	Canonical	312	0.603	Cis	25990337	24.98	667	25989668	26.01	-2	0.19	0.59
49	AT5G65060	25989728	25989729	25989728/29	MAF3	+	GT	Canonical	319	0.741	Cis	25990337	24.08	608	25989668	23.52	-61	0.21	0.62
