## Supplementary Table 2 for "Splice-site Strength Estimation: A simple yet powerful approach to analyse RNA splicing"

### Sheet: Sheet1
S.No	Gene	Is there an eQTL signal in any of the SpliSE-QTL regions	eQTL_LOD	Closest gene for eQTL
1	AT1G07350	No	N/A	N/A
2	AT1G49730	No	N/A	N/A
3	AT1G77080	Yes	11.87	AT1G77080 (cis)
4	AT2G04790	No	N/A	N/A
5	AT2G18300	No	N/A	N/A
6	AT2G21660	No	9.71	AT5G55850 (Trans)
7	AT3G16800	No	N/A	N/A
8	AT3G29160	No	N/A	N/A
9	AT3G49430	No	N/A	N/A
10	AT3G62190	No	N/A	N/A
11	AT4G02200	No	N/A	N/A
12	AT4G25500	No	N/A	N/A
13	AT4G35785	Yes	36.84	AT4G35785 (Cis)
14	AT5G09880	No	N/A	N/A
15	AT5G13730	No	N/A	N/A
16	AT5G46110	No	N/A	N/A
17	AT5G59950	No	N/A	N/A
18	AT5G65050	No	N/A	N/A
19	AT5G65060	No	N/A	N/A
