## Supplementary Table 3 for "Splice-site Strength Estimation: A simple yet powerful approach to analyse RNA splicing"

### Sheet: Heritability_Variance 2
No	Site	Average_SSE	Heritability	Variance	Accession_Count	Was there a clean GWAS Signal?
1	AT1G77080_28955856	0	0.0906434	9.53974e-09	499	No phenotypic variation
2	AT1G77080_28955863	0.98	0.292882	0.000650311	560	No
3	AT1G77080_28956012	0.1	0.306196	0.000778391	6	Not enough samples
4	AT1G77080_28958333	0.78	0.654253	0.0190235	544	Yes
5	AT1G77080_28958343	0	0.249702	5.88007e-07	370	No phenotypic variation
6	AT1G77080_28958391	0.47	0.652492	0.0270226	541	Yes
7	AT1G77080_28958395	0.002	0.227089	3.75861e-05	30	Not enough samples
8	AT1G77080_28958455	0.21	0.730514	0.0190107	504	Yes
9	AT1G77080_28958460	0.03	0.623554	0.00108204	46	Not enough samples
10	AT1G77080_28958490	0.08	0.510092	0.00138371	142	No
11	AT1G77080_28958501	0.37	0.642765	0.0245455	485	Yes
12	AT1G77080_28958601	0.85	0.346352	0.0048819	536	No
13	AT1G77080_28958611	0	0.900094	2.43317e-05	531	No phenotypic variation
14	AT1G77080_28958622	0	NaN	0	536	No variance
15	AT1G77080_28958642	0	0.215648	1.04077e-06	405	No phenotypic variation
16	AT1G77080_28958663	0.76	0.402315	0.00769523	499	No
17	AT1G77080_28958670	0	NaN	0	13	Not enough samples
18	AT1G77080_28958744	0.73	0.439005	0.0102587	487	No
19	AT1G77080_28958748	0	0.142281	5.04511e-08	233	No phenotypic variation
20	AT1G77080_28958772	0	0.332991	1.97285e-07	352	No phenotypic variation
21	AT1G77080_28958777	0.005	0.390661	0.000110422	114	No
22	AT1G77080_28958782	0.05	0.382864	0.00086777	210	No
23	AT1G77080_28958826	0	NaN	0	40	Not enough samples
24	AT1G77080_28958844	0.99	0.190775	3.63319e-05	451	No phenotypic variation
25	AT1G77080_28958952	0.99	0.215861	0.000176269	450	No phenotypic variation
26	AT1G77080_28958956	0.05	0.848495	0.000975878	9	Not enough samples
27	AT1G77080_28958994	0.98	0.25924	0.000428014	570	No
28	AT1G77080_28959150	0.19	0.416357	0.0116091	3	Not enough samples
29	AT1G77080_28959329	0.96	0.662574	0.00515616	581	No
30	AT1G77080_28959332	0	0.330189	2.04248e-06	34	Not enough samples
31	AT1G77080_28959371	0.89	0.487032	0.00533535	598	Yes
32	AT1G77080_28959447	0	NaN	0	4	Not enough samples
33	AT1G77080_28959574	0.06	0.423467	0.00206364	13	Not enough samples
34	AT1G77080_28959577	0.08	0.590395	0.00435766	20	Not enough samples
35	AT1G77080_28959627	0.18	0.458363	0.00911876	10	Not enough samples
36	AT1G77080_28959702	0.07	0.562758	0.00167715	120	No
37	AT1G77080_28959705	0.06	0.326136	0.000465466	18	Not enough samples
38	AT1G77080_28959711	0.02	0.768443	0.000957031	2	Not enough samples
39	AT1G77080_28959733	0	NaN	0	3	Not enough samples
40	AT1G77080_28959741	0	NaN	0	5	Not enough samples
41	AT1G77080_28959743	0.84	0.46939	0.00684067	604	No
42	AT1G77080_28959752	0	0.396929	1.35233e-05	77	Not enough samples
43	AT1G77080_28959771	0.02	0.574336	0.000622672	158	No
44	AT1G77080_28959865	0	NaN	0	455	No variance
45	AT1G77080_28959887	0	0.249751	3.28947e-07	475	No phenotypic variation
46	AT1G77080_28959962	0	NaN	0	364	No variance
47	AT1G77080_28960014	0	0.248577	8.75e-07	126	No phenotypic variation
