## Supplementary Table 4 for "Splice-site Strength Estimation: A simple yet powerful approach to analyse RNA splicing"

### Sheet: Sheet1
S.No	Gene	Where the associations are detected by Khokar et al?	Highest association (Khokar et al)	Closest gene to the highest associated SNP (Khokar et al)	Closest gene to the highest associated SNP SpliSE-QTL
1	AT1G01060	Chr 1, Chr 2, Chr 3, Chr 4 and Chr 5	Chr 1 - 17904659	AT1G48430	AT1G01060
2	AT1G07350	Chr 1, Chr 2, Chr 3, Chr 4 and Chr 5	Chr 1 - 2258482	AT1G07350	AT1G07350
3	AT1G49730	Chr 1, Chr 2, Chr 3, Chr 4 and Chr 5	Chr 1 - 2830937	AT1G08840	AT1G49730
4	AT1G72050	Chr 3, Chr 5	Chr 5 - 26848323		AT1G72050
5	AT1G77080	Chr 1, Chr 2, Chr 3, Chr 4 and Chr 5	Chr 5 - 8456081		AT1G77080
6	AT2G04790	Chr 1, Chr 2, Chr 3, Chr 4 and Chr 5	Chr 3 - 3483937		AT2G04790
7	AT2G18300	Chr 1, Chr 2, Chr 3, Chr 4 and Chr 5	Chr 3 - 21902280		AT2G18300
8	AT2G21660	Chr 1, Chr 2, Chr 3, Chr 4 and Chr 5	Chr 1 - 8867709		AT2G21660
9	AT3G16800	Chr 1, Chr 2, Chr 3, Chr 4 and Chr 5	Chr 3 - 2549585	AT3G07980	AT3G16800
10	AT3G29160	Chr 1, Chr 2, Chr 3, Chr 4 and Chr 5	Chr 3 - 4916610	AT3G14620	AT3G29160
11	AT3G49430	Chr 1, Chr 2, Chr 3, Chr 4 and Chr 5	Chr 3 - 19868818	AT3G53580	AT3G49430
12	AT3G51880	Chr 1, Chr 2, Chr 3, Chr 4 and Chr 5	Chr 3 - 1023654	AT3G03950	AT3G51880
13	AT3G53270	Not detected			AT3G53270
14	AT3G62190	Chr 1, Chr 2, Chr 3, Chr 4 and Chr 5	Chr 3 - 21902280	AT3G59250	AT3G62190
15	AT4G02200	Chr 1, Chr 2, Chr 3, Chr 4 and Chr 5	Chr 4 - 973356	AT4G17450	AT4G02200
16	AT4G25500	Chr 1, Chr 2, Chr 3, Chr 4 and Chr 5	Chr 4 - 13050336	AT5G25550	AT4G25500
17	AT4G35785	Chr 1, Chr 2, Chr 3, Chr 4 and Chr 5	Chr 5 - 26487664		AT4G35785
18	AT5G09880	Chr 1, Chr 2, Chr 3, Chr 4 and Chr 5	Chr 4 - 13220837		AT5G09880
19	AT5G13730	Not detected			AT5G13730
20	AT5G46110	Not detected			AT5G46110
21	AT5G59950	Chr 1, Chr 2, Chr 3, Chr 4 and Chr 5	Chr 4 - 6857354		AT5G59950
22	AT5G65050	Not detected			AT5G65050
23	AT5G65060	Chr 1, Chr 2, Chr 3, Chr 4 and Chr 5	Chr 2 - 21902280		AT5G65060
