## Supplementary Table 5 for "Splice-site Strength Estimation: A simple yet powerful approach to analyse RNA splicing"

### Sheet: Sheet1
No	Oligo ID	Sequence	Gene Name	Use
1	oSKB_706	CGG ATC CCC ATG GGA AGA AGA AAA ATC C	AT1G77080_FL_F	Forward primer for full length FLM expression by RT PCR
2	oSKB_924	TC GTC CAT TCA GAC ACA AAC A	AT1G77080_FL_R	Reverse primer for full length FLM expression by RT PCR
3	oSKB_474	TAA AAA CTT TCT CTC AAT TCT CTC T	AT1G02330_Ub_F	Ubiquitin control
4	oSKB_475	TTC TCG ATG GTG TCG GAG CTT	AT1G02330_Ub_R	Ubiquitin control
5	oSKB_3960	AGC TCT ACT TAC GGA CAG AGC A	AT1G77080_GT1_R	Reverse primer for sequencing GT1 splice site mutation in FLM
6	oSKB_1404	AAA TTG CTG AGA GAA GAG AAC CA	AT1G77080_AG8_F	Forward primer for sequencing AG8 splice site mutation in FLM
7	0SKB_1407	TCT GAT CTT GTC TCC GAA GGA	AT1G77080_AG8_R	Reverse primer for sequencing AG8 splice site mutation in FLM
8	OSKB_4845	TCT GAA GCT TAT TCT TGC CTA GAG	AT3G62190_E3E6_F	For analysing AT3G62190 splicing
9	OSKB_4846	ATG GGA ACG TCT GTT TTT GC	AT3G62190_E3E6_R	For analysing AT3G62190 splicing
10	OSKB_4839	GGT CGT CAG GTG CAG AGA GT	AT1G07350_F	For analysing AT1G07350 splicing
11	OSKB_4840	CAC GAC GCT TGT CAT AAG GA	AT1G07350_R	For analysing AT1G07350 splicing
12	OSKB_4843	CCA CGT AAC CCT GAA AGC AT	AT2G04790_E2E3_F	For analysing AT2G04790 splicing
13	OSKB_4844	CTT CTT GGA AGT CGC TCC AC	AT2G04790_E2E4_R	For analysing AT2G04790 splicing
14	OSKB_4848	ACG CAA AGG TCT CAT CGA AA	AT5G65050 (MAF3) F	For analysing AT5G65050 splicing
15	OSKB_4852	CTC GAG CTG TTC CTC CAT AGA T	AT5G65050 (MAF3) R	For analysing AT5G65050 splicing
